# Automated cell annotation in scRNA-seq data using unique marker gene sets

**DOI:** 10.1101/2024.05.24.595477

**Authors:** Linh Truong, Thao Truong, Huy Nguyen

## Abstract

Single-cell RNA sequencing has revolutionized the study of cellular heterogeneity, yet accurate cell type annotation remains a significant challenge. Inconsistent labels, technological variability, and limitations in transferring annotations from reference datasets hinder precise annotation. This study presents a novel approach for accurate cell type annotation in scRNA-seq data using unique marker gene sets. By manually curating cell type names and markers from 280 publications, we verified marker expression profiles across these datasets and unified the nomenclature to consistently identify 166 cell types and subtypes. Our customized algorithm, which builds on the AUCell method, achieves accurate cell labeling at single-cell resolution and surpasses the performance of reference-based tools like Azimuth, especially in distinguishing closely related subtypes. To enhance accessibility and practical utility for researchers, we have also developed a user-friendly application that automates the cell typing process, enabling efficient verification and supporting comprehensive downstream analyses.
