## Supplementary Data 2: List of predictable cell types and subtypes for "Automated cell annotation in scRNA-seq data using unique marker gene sets"

### Sheet: Sheet1
List of predictable cell types and subtypes
	Group	Cell type	Cell subtype
Common	B cell	B cell	germinal center B cell
			memory B cell
			naive B cell
		immature B cell
		plasma cell	IgA plasma cell
			IgG plasma cell
			IgM plasma cell
		precursor B cell
		pro-B cell
	T cell	naive T cell	naive gamma-delta T cell
			naive thymus-derived CD4-positive, alpha-beta T cell
			naive thymus-derived CD8-positive, alpha-beta T cell
		central memory T cell	central memory CD4-positive, alpha-beta T cell
			central memory CD8-positive, alpha-beta T cell
			central memory gamma-delta T cell
		effector memory T cell	effector memory CD4-positive, alpha-beta T cell
			effector memory CD8-positive, alpha-beta T cell
			effector memory gamma-delta T cell
		effector T cell	effector CD8-positive, alpha-beta T cell
			effector gamma-delta T cell
			NKT-like CD8-positive, alpha-beta T cell
			NKT-like gamma-delta T cell
			CD4-positive, alpha-beta cytotoxic T cell
		T-helper cell	T-helper 17 cell
			T follicular helper cell
		mucosal invariant T cell
		regulatory T cell
		NK T cell
		exhausted T cell
	innate lymphocyte	group 1 innate lymphoid cell
		group 2 innate lymphoid cell
		group 3 innate lymphoid cell
		natural killer cell	CD56bright NK cell
			CD56dim NK cell
	myeloid leukocyte	LAMP3+ dendritic cell
		Langerhans cell
		conventional type 1 dendritic cell
		conventional type 2 dendritic cell
		plasmacytoid dendritic cell
		macrophage	Kupffer cell
			alveolar macrophage
			microglial cell
		monocyte	classical monocyte
			intermediate monocyte
			non-classical monocyte
		osteoclast
		mast cell
		neutrophil
		immature neutrophil
		eosinophil
	endothelial cell	endothelial cell of vascular tree	capillary endothelial cell
			endothelial cell of artery
			vein endothelial cell
			aerocyte
		endothelial cell of lymphatic vessel
	stromal cell	cell of skeletal muscle
		fat cell
		muscle cell
		myofibroblast
		pericyte
		fibroblast	adventitial fibroblast
			alveolar fibroblast
			lipofibroblast
	epithelial cell	basal cell
		ciliated cell
		cortical thymic epithelial
		eccrine cell
		ependymal
		ionocyte
		keratinocyte
		melanocyte
		mesothelial cell
		neuroendocrine cell
	others	Schwann cell
		Sertoli cell
		common myeloid progenitor
		erythroid lineage cell
		hematopoietic precursor cell
		megakaryocyte progenitor cell
		megakaryocyte-erythroid progenitor cell
		multi fate stem cell
		platelet
Tissue-specific	Kidney	epithelial cell of distal tubule
		epithelial cell of proximal tubule
		kidney connecting tubule epithelial cell
		kidney loop of Henle ascending limb epithelial cell
		parietal epithelial cell
		podocyte
		renal alpha-intercalated cell
		renal beta-intercalated cell
		renal principal cell
		urothelial cell
		glomerular endothelial cell
	Eye	Mueller cell
		amacrine cell
		corneal epithelial cell
		retina horizontal cell
		retinal cone cell
		retinal ganglion cell
		retinal pigment epithelial cell
		retinal rod cell
		retinal bipolar neuron	OFF-bipolar cell
			ON-bipolar cell
			rod bipolar cell
	Lung	airway goblet cell
		airway tuft cell
		club cell
		type I pneumocyte
		type II pneumocyte
	Liver	cholangiocyte
		chondrocyte
		hepatic stellate cell
		hepatocyte
		endothelial cell of sinusoid
	Digestive system	enterocyte	BEST4+ enterocyte
		goblet cell
		intestinal crypt stem cell	LGR5+ intestinal crypt stem cell
		intestinal tuft cell
		paneth cell
		peptic cell
		transit amplifying cell
	Breast	hormone-sensing mammary epithelial cell
		luminal cell of prostate epithelium
		luminal progenitor
	Pancreas	acinar cell
		activated stellate
		quiescent stellate
		pancreatic ductal cell
		enteroendocrine cell	pancreatic A cell
			pancreatic D cell
			pancreatic PP cell
			pancreatic epsilon cell
			type B pancreatic cell
	Brain	astrocyte
		glutamatergic neuron
		granule cell
		motor neuron
		oligodendrocyte
		oligodendrocyte precursor cell
		pyramidal neuron
		radial glial cell
		GABAergic neuron	LAMP5+ GABAergic neuron
			PVALB+ GABAergic neuron
			SST+ GABAergic neuron
			VIP+ GABAergic neuron
	Heart	endocardial cell
		cardiac muscle cell	atrial cardiac muscle cell
			ventricular cardiac muscle cell
