## Supplementary Data 3: Benchmark datasets for "Automated cell annotation in scRNA-seq data using unique marker gene sets"

### Sheet: Sheet1
Benchmark datasets
Source	Tissue	Data ID	Data source	Reference
Azimuth's references	brain	human_m1_10x	https://portal.brain-map.org/atlases-and-data/rnaseq/human-m1-10x	Bakken, Trygve E., et al. "Evolution of cellular diversity in primary motor cortex of human, marmoset monkey, and mouse." BioRxiv (2020): 2020-03.
	pancreas	GSE85241	https://cellxgene.cziscience.com/collections/6e8c5415-302c-492a-a5f9-f29c57ff18fb	Muraro, Mauro J., et al. "A single-cell transcriptome atlas of the human pancreas." Cell systems 3.4 (2016): 385-394.
	heart	ERP123138	https://www.heartcellatlas.org/	Kanemaru, Kazumasa, et al. "Spatially resolved multiomics of human cardiac niches." Nature 619.7971 (2023): 801-810.
	liver	GSE115469	https://www.ncbi.nlm.nih.gov/geo/query/acc.cgi?acc=GSE115469	MacParland, Sonya A., et al. "Single cell RNA sequencing of human liver reveals distinct intrahepatic macrophage populations." Nature communications 9.1 (2018): 4383.
	kidney	GSE183276	https://cellxgene.cziscience.com/collections/bcb61471-2a44-4d00-a0af-ff085512674c	Lake, Blue B., et al. "An atlas of healthy and injured cell states and niches in the human kidney." Nature 619.7970 (2023): 585-594.
	lung	syn21041850	https://cellxgene.cziscience.com/collections/5d445965-6f1a-4b68-ba3a-b8f765155d3a	Travaglini, Kyle J., et al. "A molecular cell atlas of the human lung from single-cell RNA sequencing." Nature 587.7835 (2020): 619-625.
	bone marrow	ERP122984	https://explore.data.humancellatlas.org/projects/cc95ff89-2e68-4a08-a234-480eca21ce79	https://explore.data.humancellatlas.org/projects/cc95ff89-2e68-4a08-a234-480eca21ce79
External datasets	bone marrow	GSE216005	https://cellxgene.cziscience.com/collections/26b5b4f6-828c-4791-b4a3-abb19e3b1952	Strati, Paolo, et al. "Prolonged cytopenia following CD19 CAR T cell therapy is linked with bone marrow infiltration of clonally expanded IFNγ-expressing CD8 T cells." Cell Reports Medicine 4.8 (2023).
	brain	seeker_et_al	https://cellxgene.cziscience.com/collections/9d63fcf1-5ca0-4006-8d8f-872f3327dbe9	Seeker, Luise A., et al. "Brain matters: unveiling the distinct contributions of region, age, and sex to glia diversity and CNS function." Acta Neuropathologica Communications 11.1 (2023): 84.
	heart	GSE216019	https://cellxgene.cziscience.com/collections/43b45a20-a969-49ac-a8e8-8c84b211bd01	Knight-Schrijver, Vincent R., et al. "A single-cell comparison of adult and fetal human epicardium defines the age-associated changes in epicardial activity." Nature cardiovascular research 1.12 (2022): 1215-1229.
	kidney	GSE131882	https://cellxgene.cziscience.com/collections/b3e2c6e3-9b05-4da9-8f42-da38a664b45b	Wilson, Parker C., et al. "Multimodal single cell sequencing implicates chromatin accessibility and genetic background in diabetic kidney disease progression." Nature communications 13.1 (2022): 5253.
	liver	GSE192740	https://cellxgene.cziscience.com/collections/74e10dc4-cbb2-4605-a189-8a1cd8e44d8c	Guilliams, Martin, et al. "Spatial proteogenomics reveals distinct and evolutionarily conserved hepatic macrophage niches." Cell 185.2 (2022): 379-396.
	lung	GSE161382	https://cellxgene.cziscience.com/collections/625f6bf4-2f33-4942-962e-35243d284837	Wang, Allen, et al. "Single-cell multiomic profiling of human lungs reveals cell-type-specific and age-dynamic control of SARS-CoV2 host genes." Elife 9 (2020): e62522.
	pancreas	GSE148073	https://cellxgene.cziscience.com/collections/51544e44-293b-4c2b-8c26-560678423380	Fasolino, Maria, et al. "Single-cell multi-omics analysis of human pancreatic islets reveals novel cellular states in type 1 diabetes." Nature metabolism 4.2 (2022): 284-299.
	pbmc	GSE247917	https://cellxgene.cziscience.com/collections/ecb739c5-fe0d-4b48-81c6-217c4d64eec4	Ivanova, Ellie N., et al. "mRNA COVID-19 vaccine elicits potent adaptive immune response without the persistent inflammation seen in SARS-CoV-2 infection." medRxiv (2021): 2021-04.
	pbmc	EGAD00001007718	https://cellxgene.cziscience.com/collections/03f821b4-87be-4ff4-b65a-b5fc00061da7	Yoshida, Masahiro, et al. "Local and systemic responses to SARS-CoV-2 infection in children and adults." Nature 602.7896 (2022): 321-327.
	breast	E-MTAB-13664	https://cellxgene.cziscience.com/collections/48259aa8-f168-4bf5-b797-af8e88da6637	Reed, Austin D., et al. "A single-cell atlas enables mapping of homeostatic cellular shifts in the adult human breast." Nature Genetics (2024): 1-11.
	breast	GSE195665	https://cellxgene.cziscience.com/collections/4195ab4c-20bd-4cd3-8b3d-65601277e731	Kumar, Tapsi, et al. "A spatially resolved single-cell genomic atlas of the adult human breast." Nature 620.7972 (2023): 181-191.
	colon	GSE134809	https://cellxgene.cziscience.com/collections/2b02dff7-e427-4cdc-96fb-c0f354c099aa	Martin, Jerome C., et al. "Single-cell analysis of Crohn’s disease lesions identifies a pathogenic cellular module associated with resistance to anti-TNF therapy." Cell 178.6 (2019): 1493-1508.
	colon	E-MTAB-8901	https://cellxgene.cziscience.com/collections/17481d16-ee44-49e5-bcf0-28c0780d8c4a	Elmentaite, Rasa, et al. "Single-cell sequencing of developing human gut reveals transcriptional links to childhood Crohn’s disease." Developmental cell 55.6 (2020): 771-783.
	eye	GSE135133	https://cellxgene.cziscience.com/collections/939769a8-d8d2-4d01-abfc-55699893fd49	Orozco, Luz D., et al. "Integration of eQTL and a single-cell atlas in the human eye identifies causal genes for age-related macular degeneration." Cell reports 30.4 (2020): 1246-1259.
	eye	GSE169047	https://cellxgene.cziscience.com/collections/e9c73b68-e980-49c2-8d0d-1c9cab21507e	Voigt, Andrew P., et al. "Human photoreceptor cells from different macular subregions have distinct transcriptional profiles." Human molecular genetics 30.16 (2021): 1543-1558.
